# Annotation of the non-canonical translatome reveals that CHO cell microproteins are a new class of mAb drug product impurity

**DOI:** 10.1101/2022.01.20.475618

**Authors:** Marina Castro-Rivadeneyra, Ioanna Tzani, Paul Kelly, Lisa Strasser, Felipe Guapo, Ciara Tierney, Michelle Chain, Lin Zhang, Martin Clynes, Barry L. Karger, Niall Barron, Jonathan Bones, Colin Clarke

## Abstract

Chinese hamster ovary (CHO) cells are used to produce almost 90% of therapeutic monoclonal antibodies (mAbs). The annotation of non-canonical translation events in these cellular factories remains incomplete, limiting not only our ability to study CHO cell biology but also detect host cell protein (HCP) contaminants in the final mAb drug product. We utilised ribosome footprint profiling (Ribo-seq) to identify novel open reading frames (ORFs) including N-terminal extensions and thousands of short ORFs (sORFs) predicted to encode microproteins. Mass spectrometry-based HCP analysis of four commercial mAb drug products using the extended protein sequence database revealed the presence of microprotein impurities for the first time. We also show that microprotein abundance varies with growth phase and can be affected by the cell culture environment. In addition, our work provides a vital resource to facilitate future studies of non-canonical translation as well as the regulation of protein synthesis in CHO cell lines.
