## Supplementary Data 11 for "Annotation of the non-canonical translatome reveals that CHO cell microproteins are a new class of mAb drug product impurity"

### Sheet: a
Parameter	Sequest HT #1	Sequest HT #2		Sequest HT #3
Database	Novel proteins	Novel proteins		CHO + novel proteins, contaminants
Enzyme	Trypsin (2 max. missed cleavages)	Trypsin (semi specific, 2 max. missed cleavages)		Trypsin (2 max. missed cleavages)
Min. peptide length	4	4		4
Max. peptide length	150	150		150
Precursor mass tolerance	10 ppm	10 ppm		10 ppm
Fragment mass tolerance	0.02 Da	0.02 Da		0.02 Da
Static modifications	Carbamidomethylation
Dynamic modifications	Oxidation (methionine)
	N-terminal acetylation
	N-terminal methionine loss
	N-terminal methionine loss and acetylation
PSM Validation	Fixed Value PSM Validator			Percolator

### Sheet: b
Parameter	Sequest HT #1	Sequest HT #2
DATABASE	CHO + novel proteins	Novel proteins
Enzyme	Trypsin (2 max. missed cleavages)	Trypsin (semi specific, 2 max. missed cleavages)
Min. peptide length	4	4
Max. peptide length	150	150
Precursor mass tolerance	10 ppm	10 ppm
Fragment mass tolerance	0.05 Da	0.05 Da
Static modifications	Carbamidomethylation
Dynamic modifications	Oxidation (methionine)
	N-terminal acetylation
	N-terminal methionine loss
	N-terminal methionine loss and acetylation
PSM Validator	Fixed Value PSM Validator
