## Supplementary Data 4 for "Annotation of the non-canonical translatome reveals that CHO cell microproteins are a new class of mAb drug product impurity"

### Sheet: a pertuzumab
Accession	Description	Coverage [%]	# Peptides	# Unique Peptides	# AAs	MW [kDa]	MW [Da]	Score Sequest HT	Abundance BR1TR1	Abundance BR1TR2	Abundance BR1TR3	Abundance BR2TR1	Abundance BR2TR2	Abundance BR2TR3	Average Abundance	fmol	mol	g HCP	g HCP/ug protein	g HCP/mg	ppm	protein_class	product	quantitation_confidence
P63286	Chaperone protein ClpB OS=Escherichia coli O6:H1 (strain CFT073 / ATCC 700928 / UPEC) OX=199310 GN=clpB PE=3 SV=1	11	6	6	857	95.5	95500	917.75	4.67512e+08	4.4809e+08	4.27147e+08	4.55303e+08	4.50313e+08	4.32701e+08	4.46844e+08	150	1.5e-13	1.4325e-08	4.775e-09	4.775e-06	4775	Hi3 standard	pertuzumab
mAb_HC	Pertuzumab Heavy Chain	80	38	38	448	49.1	49100	7548.98	4.95855e+09	5.25474e+09	5.21791e+09	5.05273e+09	5.34849e+09	5.26767e+09	5.18335e+09							mAb	pertuzumab
mAb_LC	Pertuzumab Light Chain	61	11	11	214	23.5	23500	2993.96	9.23083e+08	9.05565e+08	1.07142e+09	1.0003e+09	9.89891e+08	1.17031e+09	1.01009e+09							mAb	pertuzumab
A0A3L7GVN1	Uncharacterized protein OS=Cricetulus griseus OX=10029 GN=CgPICR_023067 PE=4 SV=1	17	5	5	138	15	15000	49.94	1.3032e+06	1.05945e+06	1.06441e+06	1.23604e+06	1.24032e+06	1.19112e+06	1.18242e+06	0.396924	3.96924e-16	5.95387e-12	1.98462e-12	1.98462e-09	1.98462	Canonical	pertuzumab	Canonical 3 peptides
XR_004768902.1_249918667_98aa	gene=XR_004768902.1_249918667_98aa seq_id=NC_048596.1 type=cds	33	1	1	98	10.7	10700	14.1	7486245	7.11206e+06	5.43191e+06	8.62105e+06	8.50124e+06	5.11229e+06	7.04413e+06	2.36463	2.36463e-15	2.53015e-11	8.43384e-12	8.43384e-09	8.43384	Microprotein	pertuzumab	Microprotein 1 peptide estimate
XR_003482233.2_58851435_59aa	gene=XR_003482233.2_58851435_59aa seq_id=NC_048595.1 type=cds	31	1	1	59	7	7000	5.43	201628336	1.57016e+08	1.53254e+08	1.57688e+08	1.21574e+08	1.06536e+08	1.49616e+08	50.2242	5.02242e-14	3.51569e-10	1.1719e-10	1.1719e-07	117.19	Microprotein	pertuzumab	Microprotein 1 peptide estimate
XM_027432047.2_41298317_18aa	gene=XM_027432047.2_41298317_18aa seq_id=NC_048604.1 type=cds	100	1	1	18	2.1	2100	2.55	1434762240	1.37869e+09	1.17245e+09	9.04906e+08	7.62023e+08	6.86443e+08	1.05655e+09	354.669	3.54669e-13	7.44805e-10	2.48268e-10	2.48268e-07	248.268	Microprotein	pertuzumab	Microprotein 1 peptide estimate
XM_027417873.2_78363605_39aa	gene=XM_027417873.2_78363605_39aa seq_id=NC_048598.1 type=cds	36	1	1	39	4.5	4500	1.92	145999	390290	863125	276832	387134		412676	0.13853	1.3853e-16	6.23386e-13	2.07795e-13	2.07795e-10	0.207795	Microprotein	pertuzumab	Microprotein 1 peptide estimate
XM_027409480.2_244659672_73aa	gene=XM_027409480.2_244659672_73aa seq_id=NC_048596.1 type=cds	22	1	1	73	7.8	7800	12.4	1.41172e+06	1.40117e+06	2.03922e+06	1.34082e+06	2.43547e+06	1.43262e+06	1.67684e+06	0.562894	5.62894e-16	4.39057e-12	1.46352e-12	1.46352e-09	1.46352	Microprotein	pertuzumab	Microprotein 1 peptide estimate
XM_027404525.2_72971876_52aa	gene=XM_027404525.2_72971876_52aa seq_id=NC_048596.1 type=cds	42	1	1	52	5.1	5100	2.4	2473728	4.17695e+06	4.37417e+06	3.70326e+06	4.03404e+06	4.48075e+06	3.87382e+06	1.30039	1.30039e-15	6.632e-12	2.21067e-12	2.21067e-09	2.21067	Microprotein	pertuzumab	Microprotein 1 peptide estimate
XM_027396304.2_386313216_36aa	gene=XM_027396304.2_386313216_36aa seq_id=NC_048595.1 type=cds	86	1	1	36	4.2	4200	8.56	80411264	5.98582e+07	3.52893e+07	5.96947e+07	4.16844e+07	1.75416e+07	4.90799e+07	16.4755	1.64755e-14	6.91972e-11	2.30657e-11	2.30657e-08	23.0657	Microprotein	pertuzumab	Microprotein 1 peptide estimate
XM_027392955.2_70192607_50aa	gene=XM_027392955.2_70192607_50aa seq_id=NW_023276806.1 type=cds	48	1	1	50	5.2	5200	2.78	33261650	2.87688e+07	2.31249e+07	3.22233e+07	2.48027e+07	1.63854e+07	2.64278e+07	8.87148	8.87148e-15	4.61317e-11	1.53772e-11	1.53772e-08	15.3772	Microprotein	pertuzumab	Microprotein 1 peptide estimate
XM_027389031.2_233310596_85aa	gene=XM_027389031.2_233310596_85aa seq_id=NW_023276806.1 type=cds	12	1	1	85	8.8	8800	6.21	2.69528e+06	2.52355e+06	3.09867e+06	2.74495e+06	2.23837e+06	2.25352e+06	2.59239e+06	0.870233	8.70233e-16	7.65805e-12	2.55268e-12	2.55268e-09	2.55268	Microprotein	pertuzumab	Microprotein 1 peptide estimate
A0A3L7HLD3	IGH-1A OS=Cricetulus griseus OX=10029 GN=CgPICR_019954 PE=4 SV=1	6	2	2	541	59.7	59700	34.76	1276177	1.0039e+06	1.30309e+06	839169	951063	1.08721e+06	1.07677e+06							Canonical	pertuzumab

### Sheet: b adalimumab
Accession	Description	Coverage [%]	# Peptides	# Unique Peptides	# AAs	MW [kDa]	MW [Da]	Score Sequest HT	Abundance BR1TR1	Abundance BR1TR2	Abundance BR1TR3	Abundance BR2TR1	Abundance BR2TR2	Abundance BR2TR3	Average Abundance	fmol	mol	g HCP	g HCP/ug protein	g HCP/mg	ppm	protein_class	quantitation_confidence
P63286	Chaperone protein ClpB OS=Escherichia coli O6:H1 (strain CFT073 / ATCC 700928 / UPEC) OX=199310 GN=clpB PE=3 SV=1	11	6	6	857	95.5	95500	707.63	4.39535e+08	4.26983e+08	4.21859e+08	5.23946e+08	5.37329e+08	5.15511e+08	4.77527e+08	150	1.5e-13	1.4325e-08	4.775e-09	4.775e-06	4775	Hi3 standard
mAb_HC	Adalimumab Heavy Chain	82	36	35	451	49.3	49300	6569.26	3.12695e+09	3.47039e+09	3.60291e+09	3.31231e+09	3.53354e+09	3.7429e+09	3.46483e+09							mAb
mAb_LC	Adalimumab Light Chain	87	16	16	214	23.4	23400	4663.3	1.50674e+09	1.45841e+09	1.55831e+09	1.3638e+09	1.56234e+09	1.62457e+09	1.51236e+09							mAb
G3INC5	Cathepsin L1 OS=Cricetulus griseus OX=10029 GN=I79_025440 PE=3 SV=1	26	6	6	333	37.2	37200	115.95	2.79325e+06	3.05977e+06	3.01232e+06	2.87056e+06	2.99795e+06	2.72988e+06	2.91062e+06	0.91428	9.1428e-16	3.40112e-11	1.13371e-11	1.13371e-08	11.3371	Canonical	Canonical 3 peptides
A0A3L7GVN1	Uncharacterized protein OS=Cricetulus griseus OX=10029 GN=CgPICR_023067 PE=4 SV=1	17	5	5	138	15	15000	84.83	2.85802e+06	2.35261e+06	2.24953e+06	1.82984e+06	1.8241e+06	1.89689e+06	2.1685e+06	0.681165	6.81165e-16	1.02175e-11	3.40583e-12	3.40583e-09	3.40583	Canonical	Canonical 3 peptides
G3I3K5	G-protein coupled receptor 56 OS=Cricetulus griseus OX=10029 GN=CgPICR_005534 PE=3 SV=1	8	5	5	688	77.3	77300	78.51	1.36847e+06	818125	1.2968e+06	669273	765726	1.519e+06	1.0729e+06	0.337018	3.37018e-16	2.60515e-11	8.68382e-12	8.68382e-09	8.68382	Canonical	Canonical 3 peptides
A0A3L7I1A8	ITIH5 OS=Cricetulus griseus OX=10029 GN=CgPICR_005339 PE=4 SV=1	5	3	3	705	78.6	78600	48.26	1.71367e+06	1.76147e+06	1.89237e+06	1.93872e+06	2.10977e+06	2.13866e+06	1.92578e+06	0.604922	6.04922e-16	4.75469e-11	1.5849e-11	1.5849e-08	15.849	Canonical	Canonical 3 peptides
G3HUU6	Protein S100 OS=Cricetulus griseus OX=10029 GN=H671_1g3381 PE=3 SV=1	26	3	3	100	11.2	11200	32.61	1.96976e+06	1.79798e+06	1.9424e+06	1.9698e+06	1.79537e+06	1.92674e+06	1.90034e+06	0.596932	5.96932e-16	6.68564e-12	2.22855e-12	2.22855e-09	2.22855	Canonical	Canonical 3 peptides
XR_004769536.1_115897545_69aa	gene=XR_004769536.1_115897545_69aa seq_id=NC_048597.1 type=cds	28	1	1	69	7.1	7100	2.34	793740	689251	622208	866696	556287	793262	720241	0.226241	2.26241e-16	1.60631e-12	5.35436e-13	5.35436e-10	0.535436	Microprotein	Microprotein 1 peptide estimate
XR_003486989.2_26044227_53aa	gene=XR_003486989.2_26044227_53aa seq_id=NC_048600.1 type=cds	64	1	1	53	5.8	5800	2.94	661522	1.78703e+06	669770	407009			881333	0.276843	2.76843e-16	1.60569e-12	5.35229e-13	5.35229e-10	0.535229	Microprotein	Microprotein 1 peptide estimate
XR_003484233.2_265790378_44aa	gene=XR_003484233.2_265790378_44aa seq_id=NC_048596.1 type=cds	80	1	1	44	4.8	4800	8.66	549114		1.24456e+06	1.09991e+06	897196		947696	0.297688	2.97688e-16	1.4289e-12	4.76302e-13	4.76302e-10	0.476302	Microprotein	Microprotein 1 peptide estimate
XM_027432047.2_41298317_18aa	gene=XM_027432047.2_41298317_18aa seq_id=NC_048604.1 type=cds	100	1	1	18	2.1	2100	2.76	764303744	6.96494e+08	6.46968e+08	7.64135e+08	5.62767e+08	6.62993e+08	6.82943e+08	214.525	2.14525e-13	4.50502e-10	1.50167e-10	1.50167e-07	150.167	Microprotein	Microprotein 1 peptide estimate
XM_027429672.2_86498462_66aa	gene=XM_027429672.2_86498462_66aa seq_id=NC_048601.1 type=cds	58	1	1	66	6.4	6400	8.02	26812562	2.64994e+07	1.2017e+07	1.56086e+07	1.34009e+07	7.58727e+06	1.69876e+07	5.33612	5.33612e-15	3.41512e-11	1.13837e-11	1.13837e-08	11.3837	Microprotein	Microprotein 1 peptide estimate
XM_027404017.2_376831288_45aa	gene=XM_027404017.2_376831288_45aa seq_id=NC_048595.1 type=cds	40	1	1	45	5	5000	1.92	378463	322668	127626	197768	153706		236046	0.0741464	7.41464e-17	3.70732e-13	1.23577e-13	1.23577e-10	0.123577	Microprotein	Microprotein 1 peptide estimate
XM_027396304.2_386313216_36aa	gene=XM_027396304.2_386313216_36aa seq_id=NC_048595.1 type=cds	86	1	1	36	4.2	4200	15.44	26812562	2.64994e+07	1.2017e+07	1.56086e+07	1.34009e+07	7.58727e+06	1.69876e+07	5.33612	5.33612e-15	2.24117e-11	7.47057e-12	7.47057e-09	7.47057	Microprotein	Microprotein 1 peptide estimate
XM_027393036.2_66719070_55aa	gene=XM_027393036.2_66719070_55aa seq_id=NW_023276806.1 type=cds	60	1	1	55	6	6000	458.62	1.51241e+07	2.70322e+07	5.07572e+07	1.44418e+07	1.49633e+07	1.73001e+07	2.32698e+07	7.30947	7.30947e-15	4.38568e-11	1.46189e-11	1.46189e-08	14.6189	Microprotein	Microprotein 1 peptide estimate
XM_027389031.2_233310596_85aa	gene=XM_027389031.2_233310596_85aa seq_id=NW_023276806.1 type=cds	12	1	1	85	8.8	8800	6.18	7959671	8.28165e+06	7.87932e+06	8.95027e+06	7.86555e+06	6.79337e+06	7.95497e+06	2.4988	2.4988e-15	2.19895e-11	7.32982e-12	7.32982e-09	7.32982	Microprotein	Microprotein 1 peptide estimate
G3H3Q1	Pyruvate kinase OS=Cricetulus griseus OX=10029 GN=I79_004880 PE=3 SV=1	4	2	2	472	51.5	51500	5.99	489037	507766	457779	523304	542285	530304	508412							Canonical
A0A3L7HZF6	DNASE2 (Fragment) OS=Cricetulus griseus OX=10029 GN=CgPICR_020609 PE=4 SV=1	9	2	2	343	37.4	37400	7.12	54792.9	172521	232206		63869.2	61930.5	117064							Canonical
A0A3L7HLD3	IGH-1A OS=Cricetulus griseus OX=10029 GN=CgPICR_019954 PE=4 SV=1	6	2	2	541	59.7	59700	27.59	1.50811e+06	1.36074e+06	1.22557e+06	1.55065e+06	1.02935e+06	928443	1.26714e+06							Canonical

### Sheet: c denosumab
Accession	Description	Coverage [%]	# Peptides	# Unique Peptides	# AAs	MW [kDa]	MW [Da]	Score Sequest HT	Abundance BR1TR1	Abundance BR1TR2	Abundance BR1TR3	Abundance BR2TR1	Abundance BR2TR2	Abundance BR2TR3	Average Abundance	fmol	mol	g HCP	g HCP/ug protein	g HCP/mg	ppm	protein_class	quantitation_confidence
P63286	Chaperone protein ClpB OS=Escherichia coli O6:H1 (strain CFT073 / ATCC 700928 / UPEC) OX=199310 GN=clpB PE=3 SV=1	11	6	6	857	95.5	95500	779.8	5.01796e+08	4.68909e+08	4.49482e+08	7.11786e+08	6.84029e+08	6.41878e+08	5.76313e+08	150	1.5e-13	1.4325e-08	4.775e-09	4.775e-06	4775	Hi3 standard
mAb_HC	Denosumab Heavy Chain	70	32	31	452	49.1	49100	4642.26	2.46223e+09	2.52063e+09	2.57676e+09	2.3761e+09	2.5264e+09	2.64292e+09	2.51751e+09							mAb
mAb_LC	Denosumab Light Chain	89	20	20	215	23.5	23500	7121.82	4.02243e+09	4.39104e+09	4.56425e+09	4.3882e+09	4.51956e+09	4.53293e+09	4.40307e+09							mAb
A0A3L7GVN1	Uncharacterized protein OS=Cricetulus griseus OX=10029 GN=CgPICR_023067 PE=4 SV=1	17	5	5	138	15	15000	87.28	3.81526e+06	4.56702e+06	3.33241e+06	2.33105e+06	2.11157e+06	2.18497e+06	3.05705e+06	0.795673	7.95673e-16	1.19351e-11	3.97836e-12	3.97836e-09	3.97836	Canonical	Canonical 3 peptides
XM_027427032.2_83249212_37aa	gene=XM_027427032.2_83249212_37aa seq_id=NC_048600.1 type=cds	100	3	3	37	3.9	3900	97.11	1.37697e+07	8.64285e+06	1.13933e+07	3.1841e+06	5.30012e+06	5.03466e+06	7.88746e+06	2.05291	2.05291e-15	8.00635e-12	2.66878e-12	2.66878e-09	2.66878	Microprotein	Microprotein 3 peptides
G3I5L3	Annexin OS=Cricetulus griseus OX=10029 GN=H671_3g10393 PE=3 SV=1	11	3	3	346	38.8	38800	13.21				373621	296163	203721	291169	0.0757839	7.57839e-17	2.94042e-12	9.80139e-13	9.80139e-10	0.980139	Canonical	Canonical 3 peptides
XR_004770827.1_96502054_69aa	gene=XR_004770827.1_96502054_69aa seq_id=NC_048600.1 type=cds	57	2	2	69	7.2	7200	30.13	1.16935e+07	1.69742e+07	1.01165e+07	1.3927e+07	1.50304e+07	8.2256e+06	1.26612e+07	3.2954	3.2954e-15	2.37268e-11	7.90895e-12	7.90895e-09	7.90895	Microprotein	Microprotein 2 peptide estimate
XR_003484220.2_271753574_67aa	gene=XR_003484220.2_271753574_67aa seq_id=NC_048596.1 type=cds	72	2	2	67	7	7000	9.27	987569	738092	1.61509e+06	247021	155152	342138	680843	0.177207	1.77207e-16	1.24045e-12	4.13482e-13	4.13482e-10	0.413482	Microprotein	Microprotein 2 peptide estimate
XM_027419034.2_3807091_40aa	gene=XM_027419034.2_3807091_40aa seq_id=NC_048598.1 type=cds	95	2	2	40	4.5	4500	2.88	342137	866398			722852		643796	0.167564	1.67564e-16	7.54038e-13	2.51346e-13	2.51346e-10	0.251346	Microprotein	Microprotein 2 peptide estimate
Q06BU8	L-lactate dehydrogenase OS=Cricetulus griseus OX=10029 PE=2 SV=1	6	2	2	332	36.5	36500	15.17	435044	428590	367656	539777	503166	471559	457632							Canonical
G3IDF9	Cytochrome c heme lyase OS=Cricetulus griseus OX=10029 GN=CgPICR_018300 PE=3 SV=1	28	2	2	272	31.2	31200	223.82	3.09608e+07	3.78648e+07	4.03339e+07	2.34151e+07	2.8285e+07	2.83402e+07	3.15333e+07							Canonical
G3HDW7	Phosphatidylinositol-glycan-specific phospholipase D (Fragment) OS=Cricetulus griseus OX=10029 GN=I79_008734 PE=4 SV=1	10	2	2	778	86.4	86400	5.96		2.99863e+06	2.55426e+06	488151	1.13875e+06		1.79495e+06							Canonical
A0A061I009	Centrosome-associated protein OS=Cricetulus griseus OX=10029 GN=H671_5g14997 PE=4 SV=1	2	2	2	2950	331.8	331800	12.13	33869584	2.30681e+07	1.0627e+07	1.61126e+07	1.26787e+07	5.38883e+06	1.69575e+07							Canonical
XR_003486989.2_26044227_53aa	gene=XR_003486989.2_26044227_53aa seq_id=NC_048600.1 type=cds	64	1	1	53	5.8	5800	227.52	6.81313e+07	6.52482e+07	5.144e+07	5.63016e+07	5.26336e+07	2.18593e+07	5.26023e+07	13.6911	1.36911e-14	7.94083e-11	2.64694e-11	2.64694e-08	26.4694	Microprotein	Microprotein 1 peptide estimate
XM_027429672.2_86498462_66aa	gene=XM_027429672.2_86498462_66aa seq_id=NC_048601.1 type=cds	58	1	1	66	6.4	6400	8.69	74545596	4.70104e+07	2.42892e+07	3.57123e+07	2.6957e+07	1.12517e+07	3.66277e+07	9.53328	9.53328e-15	6.1013e-11	2.03377e-11	2.03377e-08	20.3377	Microprotein	Microprotein 1 peptide estimate
XM_027425023.2_44725591_26aa	gene=XM_027425023.2_44725591_26aa seq_id=NC_048600.1 type=cds	73	1	1	26	2.7	2700	1.95	3.34831e+06	3.03133e+06	2.92415e+06	3.32217e+06	3.07456e+06	3.13435e+06	3.13914e+06	0.817041	8.17041e-16	2.20601e-12	7.35337e-13	7.35337e-10	0.735337	Microprotein	Microprotein 1 peptide estimate
XM_027423858.2_143826446_32aa	gene=XM_027423858.2_143826446_32aa seq_id=NC_048599.1 type=cds	81	1	1	32	3.1	3100	2.71	31286700	2.75157e+07	2.71433e+07	3.26465e+07	2.61187e+07	2.96913e+07	2.9067e+07	7.56542	7.56542e-15	2.34528e-11	7.81761e-12	7.81761e-09	7.81761	Microprotein	Microprotein 1 peptide estimate
XM_027418992.2_21550718_61aa	gene=XM_027418992.2_21550718_61aa seq_id=NC_048598.1 type=cds	61	1	1	61	6.7	6700	2.69	735542	855071			296128		628913	0.16369	1.6369e-16	1.09673e-12	3.65575e-13	3.65575e-10	0.365575	Microprotein	Microprotein 1 peptide estimate
XM_027405553.2_164329656_35aa	gene=XM_027405553.2_164329656_35aa seq_id=NC_048596.1 type=cds	89	1	1	35	4.1	4100	2.35		3.12389e+06	3.61578e+06			1.68057e+06	2.80675e+06	0.730526	7.30526e-16	2.99516e-12	9.98385e-13	9.98385e-10	0.998385	Microprotein	Microprotein 1 peptide estimate
XM_027404502.2_73141716_48aa	gene=XM_027404502.2_73141716_48aa seq_id=NC_048596.1 type=cds	81	1	1	48	5.1	5100	2.44	1.50589e+06		2.88868e+06	600712	460525	842578	1.25968e+06	0.327862	3.27862e-16	1.6721e-12	5.57366e-13	5.57366e-10	0.557366	Microprotein	Microprotein 1 peptide estimate
XM_027404017.2_376831288_45aa	gene=XM_027404017.2_376831288_45aa seq_id=NC_048595.1 type=cds	40	1	1	45	5	5000	1.91	2.42546e+06	1.4091e+06	664857	365071	190397	115028	861652	0.224266	2.24266e-16	1.12133e-12	3.73777e-13	3.73777e-10	0.373777	Microprotein	Microprotein 1 peptide estimate
XM_027396304.2_386313216_36aa	gene=XM_027396304.2_386313216_36aa seq_id=NC_048595.1 type=cds	86	1	1	36	4.2	4200	30.41	3.84309e+07	2.78647e+07	1.45976e+07	1.85635e+07	1.38154e+07	6.6018e+06	1.9979e+07	5.20003	5.20003e-15	2.18401e-11	7.28005e-12	7.28005e-09	7.28005	Microprotein	Microprotein 1 peptide estimate
XM_027393116.2_66157896_15aa	gene=XM_027393116.2_66157896_15aa seq_id=NW_023276806.1 type=cds	80	1	1	15	1.4	1400	1.92	2.25369e+06	2.55305e+06	2.97013e+06	3.55324e+06	2.14861e+06	2.92041e+06	2.73319e+06	0.711381	7.11381e-16	9.95933e-13	3.31978e-13	3.31978e-10	0.331978	Microprotein	Microprotein 1 peptide estimate
XM_027392955.2_70192607_50aa	gene=XM_027392955.2_70192607_50aa seq_id=NW_023276806.1 type=cds	76	1	1	50	5.2	5200	201.7	5.06865e+07	4.64493e+07	5.09019e+07	4.01421e+07	4.67326e+07	1.92411e+07	4.23589e+07	11.025	1.1025e-14	5.73298e-11	1.91099e-11	1.91099e-08	19.1099	Microprotein	Microprotein 1 peptide estimate
XM_027387396.2_31916159_59aa	gene=XM_027387396.2_31916159_59aa seq_id=NW_023276807.1 type=cds	46	1	1	59	6.2	6200	5.3	871092800	7.50678e+08	5.57431e+08	8.44244e+08	7.9503e+08	7.66711e+08	7.64198e+08	198.902	1.98902e-13	1.23319e-09	4.11063e-10	4.11063e-07	411.063	Microprotein	Microprotein 1 peptide estimate

### Sheet: d vedolizumab
Accession	Description	Coverage [%]	# Peptides	# Unique Peptides	# AAs	MW [kDa]	MW [Da]	Score Sequest HT	Abundance BR1TR1	Abundance BR1TR2	Abundance BR1TR3	Abundance BR2TR1	Abundance BR2TR2	Abundance BR2TR3	Average Abundance	fmol	mol	g HCP	g HCP/ug protein	g HCP/mg	ppm	protein_class	quantitation_confidence
P63286	Chaperone protein ClpB OS=Escherichia coli O6:H1 (strain CFT073 / ATCC 700928 / UPEC) OX=199310 GN=clpB PE=3 SV=1	11	6	6	857	95.5	95500	988.7	5.13159e+08	5.09181e+08	5.25168e+08	4.36085e+08	4.23383e+08	4.18604e+08	4.7093e+08	150	1.5e-13	1.4325e-08	4.775e-09	4.775e-06	4775	Hi3 standard
mAb_HC	Vedolizumab Heavy Chain	80	37	37	451	49.5	49500	7971.96	5.20438e+09	5.6846e+09	5.68655e+09	5.1912e+09	5.74311e+09	5.85518e+09	5.56084e+09							mAb
mAb_LC	Vedolizumab Light Chain	94	21	21	219	23.9	23900	3911.73	3.38499e+09	3.50486e+09	3.67783e+09	3.24159e+09	3.59881e+09	3.77862e+09	3.53112e+09							mAb
G3HNJ3	Clusterin OS=Cricetulus griseus OX=10029 GN=I79_012331 PE=3 SV=1	22	7	7	447	51.7	51700	35.33	438413	452102	432160	506563	536719	514954	480152	0.152937	1.52937e-16	7.90686e-12	2.63562e-12	2.63562e-09	2.63562	Canonical	Canonical 3 peptides
A0A3L7GX59	IGHV3-23 OS=Cricetulus griseus OX=10029 GN=CgPICR_022531 PE=4 SV=1	3	2	2	439	49.2	49200	4.81	1.32858e+06	172487	62075.9	895181	177896	121485	459617	0.146397	1.46397e-16	7.20272e-12	2.40091e-12	2.40091e-09	2.40091
XR_004769536.1_115897545_69aa	gene=XR_004769536.1_115897545_69aa seq_id=NC_048597.1 type=cds	28	1	1	69	7.1	7100	5.23	1.87317e+06	1.71691e+06	1.78928e+06	1.73004e+06	1.77008e+06	1.8348e+06	1.78571e+06	0.568783	5.68783e-16	4.03836e-12	1.34612e-12	1.34612e-09	1.34612	Microprotein	Microprotein 1 peptide estimate
XR_004768902.1_249918667_98aa	gene=XR_004768902.1_249918667_98aa seq_id=NC_048596.1 type=cds	33	1	1	98	10.7	10700	5.02	2.44069e+06	2.13562e+06	209592	4.00289e+06	3.82976e+06	2.61659e+06	2.53919e+06	0.80878	8.0878e-16	8.65394e-12	2.88465e-12	2.88465e-09	2.88465	Microprotein	Microprotein 1 peptide estimate
XR_003484695.2_153609277_68aa	gene=XR_003484695.2_153609277_68aa seq_id=NC_048597.1 type=cds	46	1	1	68	7.7	7700	2.32	2.44069e+06	2.13562e+06	209592	4.00289e+06	3.82976e+06	2.61659e+06	2.53919e+06	0.80878	8.0878e-16	6.2276e-12	2.07587e-12	2.07587e-09	2.07587	Microprotein	Microprotein 1 peptide estimate
XM_027429672.2_86498462_66aa	gene=XM_027429672.2_86498462_66aa seq_id=NC_048601.1 type=cds	58	1	1	66	6.4	6400	2.94	26409200	2.10707e+07	1.62716e+07	2.62546e+07	2.48904e+07	1.63725e+07	2.18782e+07	6.96861	6.96861e-15	4.45991e-11	1.48664e-11	1.48664e-08	14.8664	Microprotein	Microprotein 1 peptide estimate
XM_027413962.2_103500090_39aa	gene=XM_027413962.2_103500090_39aa seq_id=NC_048597.1 type=cds	38	1	1	39	4.2	4200	2.24	36240464	2.98488e+07	2.726e+07	3.7268e+07	3.00585e+07	2.6761e+07	3.12395e+07	9.95036	9.95036e-15	4.17915e-11	1.39305e-11	1.39305e-08	13.9305	Microprotein	Microprotein 1 peptide estimate
XM_027408445.2_52515589_25aa	gene=XM_027408445.2_52515589_25aa seq_id=NC_048596.1 type=cds	44	1	1	25	2.7	2700	2.04		913343	677092		1.25603e+06	729527	893999	0.284755	2.84755e-16	7.6884e-13	2.5628e-13	2.5628e-10	0.25628	Microprotein	Microprotein 1 peptide estimate
XM_027396516.2_395555797_23aa	gene=XM_027396516.2_395555797_23aa seq_id=NC_048595.1 type=cds	91	1	1	23	2.3	2300	118.75	1737767322	1.48687e+09	1.372e+09	1.76386e+09	1.52427e+09	1.43158e+09	1.55272e+09	494.572	4.94572e-13	1.13752e-09	3.79172e-10	3.79172e-07	379.172	Microprotein	Microprotein 1 peptide estimate
XM_027396304.2_386313216_36aa	gene=XM_027396304.2_386313216_36aa seq_id=NC_048595.1 type=cds	86	1	1	36	4.2	4200	2.81	53620274	4.5035e+07	3.50716e+07	5.4493e+07	5.02478e+07	3.56714e+07	4.56898e+07	14.5531	1.45531e-14	6.11229e-11	2.03743e-11	2.03743e-08	20.3743	Microprotein	Microprotein 1 peptide estimate
