## Supplementary Data 1 for "Annotation of the non-canonical translatome reveals that CHO cell microproteins are a new class of mAb drug product impurity"

### Sheet: Cell_density
Experiment	Replicate	Day	NTS	TS
Elongation	1	3	2130000	1610000
Elongation	2	3	2100000	1660000
Elongation	3	3	2110000	1540000
Elongation	4	3	1910000	1450000
Initiation	1	3	1990000	1300000
Initiation	2	3	1820000	1330000
Initiation	3	3	1780000	1270000
Initiation	4	3	1730000	1220000
