## Supplementary Data 2 for "Annotation of the non-canonical translatome reveals that CHO cell microproteins are a new class of mAb drug product impurity"

### Sheet: Cycloheximide
sample_name	Ribo-seq type	Cutadapt	rRNA	snoRNA	tRNA	<28nt or >32nt	Retained
nts_r1	Cycloheximide	0	31155266	342597	2489288	9723113	28012429
nts_r2	Cycloheximide	0	31974488	165095	4722286	7736907	23989419
nts_r3	Cycloheximide	0	47912471	134795	4347684	5268288	15346418
nts_r4	Cycloheximide	0	47901537	168032	4744347	6519371	19607027
ts_r1	Cycloheximide	0	30149339	210963	4797591	7989421	22233612
ts_r2	Cycloheximide	0	29123934	245931	5486954	8476052	25893905
ts_r3	Cycloheximide	1	42506651	158743	3773845	4424718	10566554
ts_r4	Cycloheximide	0	35884289	172707	4110426	6189358	16196896

### Sheet: Harrintonine
sample_name	Ribo-seq type	Cutadapt	rRNA	snoRNA	tRNA	<28nt or >32nt	Retained
nts_r1	Harringtonine	1043083	10063686	657542	14529709	8767070	20101214
nts_r2	Harringtonine	1507001	10870208	952675	30959412	12555530	15717494
nts_r3	Harringtonine	2252781	14613752	951136	8254975	22175150	26858407
nts_r4	Harringtonine	1811089	25967976	1676511	19689690	14743031	24460852
ts_r1	Harringtonine	2043963	17617308	2648014	22237012	8177084	10688472
ts_r2	Harringtonine	1742275	12093001	794722	21666213	11777340	16556303
ts_r3	Harringtonine	5290174	15654554	3093076	11881516	20134538	20107506
ts_r4	Harringtonine	6130317	13317503	6923923	2022380	17691784	1751391

### Sheet: No Drug
sample_name	Ribo-seq type	Cutadapt	rRNA	snoRNA	tRNA	<28nt or >32nt	Retained
nts_r1	No drug	590510	9385229	497609	23189159	4833309	13841609
nts_r2	No drug	1378440	6175552	604967	9395065	7345455	12308521
nts_r3	No drug	1157524	13730085	353212	5227963	10071011	18762881
nts_r4	No drug	2501983	16501344	2408900	7510646	26378191	18634178
ts_r1	No drug	1186196	15380831	2450209	24439597	9810889	8898681
ts_r2	No drug	1808549	10230372	891991	14582379	11246789	22378124
ts_r3	No drug	2222928	12135604	1004845	12104986	16114296	29565767
ts_r4	No drug	2645647	15234621	4075882	7297117	20048007	8254467

### Sheet: RNA-seq
sample_name	Cutadapt	Retained
nts_r1	48814	57581925
nts_r2	50644	63335460
nts_r3	53697	65202392
nts_r4	69107	63046048
ts_r1	35263	40360676
ts_r2	60975	60055282
ts_r3	39946	50801789
ts_r4	42083	53411715
