## Supplementary Data 6 for "Annotation of the non-canonical translatome reveals that CHO cell microproteins are a new class of mAb drug product impurity"

### Sheet: TE_genes
geneSet	description	size	overlap	enrichmentRatio	pValue	FDR	userId	type
GO:0006281	DNA repair	430	26	3.33734	7.47613e-08	6.07062e-05	Rev1;Polk;Chchd4;Smc6;Usp28;Smchd1;Nsd2;Mcm8;Pola1;Ints3;Cenps;Slf2;Rbbp8;Smc4;Brca1;Pds5b;Fancd2;Fancm;Wdhd1;Recql4;Prkdc;Slf1;Polq;Fanci;Parp2;Rtel1	TE genes
